# The Novel Role of Midbody-Associated mRNAs in Regulating Abscission

**DOI:** 10.1101/2022.10.27.514111

**Authors:** Trey Farmer, Katherine F. Vaeth, Ke-Jun Han, Raeann Goering, J. Matthew Taliaferro, Rytis Prekeris

## Abstract

Midbodies (MBs) have been shown to function during telophase as a recruiting hub, especially for ESCRT-III complex subunits, to regulate the abscission step of cytokinesis. However, the molecular machinery governing specific protein targeting and activation at the MB remains poorly understood. Until recently, it was thought that abscission regulating proteins, such as ESCRT-III complex subunits, accumulate at the MB by directly or indirectly binding to the MB resident protein, CEP55. However, recent studies have shown that depletion of CEP55 does not fully block ESCRT-III targeting to the MB, and cells in CEP55 knock-out mice divide normally. Additionally, since MBs are microtubule-rich, proteinaceous structures, it is conceptually hard to imagine how large protein complexes, such as the ESCRT-III complex, can successfully diffuse into the MB from the cytosol in a rapid and highly regulated manner. Here, we show that MBs contain mRNAs and that these MB-associated mRNAs can be locally translated, resulting in the accumulation of abscission-regulating proteins. We also demonstrate that localized MB-associated translation of CHMP4B is required for its targeting to the abscission site and that 3′ UTR-dependent CHMP4B mRNA targeting to the MB is required for successful completion of cytokinesis. Finally, we identify regulatory *cis*-elements within RNAs that are necessary and sufficient for mRNA trafficking to the MB. Based on all this data, we propose a novel method of regulating cytokinesis and abscission by MB-associated targeting and localized translation of selective mRNAs.
