## Supplemental Table 2 for "The Novel Role of Midbody-Associated mRNAs in Regulating Abscission"

### Sheet: Sheet1
RT-qPCR Primer Name	Primer Sequence 5’ to 3’
CHMP4B Forward	GCTGCGGGACACGGAAGAGA
CHMP4B Reverse	TTCATGGCCTTGGCGGCATAGC
RFP Forward	GGCCACGAGTTCGAGATCGAG
RFP Reverse	TAGTCGGGGATGTCGGCGGG
CHMP2A Forward	GAACCGTGCCATGCGGGAGC
CHMP2A Reverse	GTGCGCACCAAGTCTTTTGCC
CHMP6 Forward	GAAGCAGCAGCGGGACAAGCT
CHMP6 Reverse	GCTTCTTCTTGAGCAGCAGCT
CHMP3 Forward	CGATCTGTGAAAGATGCTGCC
CHMP3 Reverse	ACAACTCCCTCATGGTGGCCT
CEP55 Forward	GAGAAGAATGCTTATCAACTC
CEP55 Reverse	TCTTCAGATAAGGCTTTCAAC
TSG101 Forward	CCAATATGCCTATGGCTACTG
TSG101 Reverse	AAGTCTGACTGTGGGTGTTTC
GAPDH Forward	CTGGGCTACACTGAGCACC
GAPDH Reverse	AAGTGGTCGTTGAGGGCAATG
