## Supplemental Table 3 for "The Novel Role of Midbody-Associated mRNAs in Regulating Abscission"

### Sheet: Sheet1
Firefly Taqman	Sequence/Probe
Forward	GTT CCA TTC CAT CAC GGT TTT GG
Reverse	AGC GCA CTT TGA ATC TTG TAA TCC T
Probe	/5HEX/AA GGC TCC T/Zen/C AGA AAC A/3IABkFQ/
Renilla Taqman	Sequence/Probe
Forward	CGAGGAGGGCGAGAAGA
Reverse	CCAGCTTGCGCATGATCT
Probe	/56-FAM/AA CTT CTT C/Zen/G TGG AGA CTA TGC TGC C/3IABkFQ/
Endogenous Gene Assay IDs
NET1	FAM Hs.PT.58.4032425
TSG101	HEX Hs.PT.58.22485669
RAB13	Cy5 Hs.PT.58.23195734
