## Supplemental Table 4 for "The Novel Role of Midbody-Associated mRNAs in Regulating Abscission"

### Sheet: CHMP4B
Probe #	Probe Sequence from 5' to 3'
1	CAGGTCATTTCAACTGCAACCAGTCGACCTTACACTCGGACCTCGTCGACATGCATT
2	TTCCATTGAGGATTCAGCAGTGGAGTCAGCTTACACTCGGACCTCGTCGACATGCATT
3	CCCAGGTGCAGACCATGCTATGCAGATTACACTCGGACCTCGTCGACATGCATT
4	CTTCTCCAAACCCTACAGGTTTCGAAATTGCTTACACTCGGACCTCGTCGACATGCATT
5	AGCCTATGGCTTTTGAAAAATGACTTTTCTGCTTACACTCGGACCTCGTCGACATGCATT
6	CAGCGCTGGACCCCATTACATGGATCTTACACTCGGACCTCGTCGACATGCATT
7	GCCCAGTTCTCCAATTCCTTCATGTCTTACACTCGGACCTCGTCGACATGCATT
8	CTGTTTCGGGTCCACTGATTTCCAGCAAATTTACACTCGGACCTCGTCGACATGCATT
9	TTGTCTAGTTCCTCCTGTTCTAGTTCTTCTATTACACTCGGACCTCGTCGACATGCATT
10	TCCGCCATGAGCTCATCCTCGTCAAATTACACTCGGACCTCGTCGACATGCATT
11	TTGAAATCTCCTCTGCAAGTTCTTGCTGGTTACACTCGGACCTCGTCGACATGCATT
12	ATGTCCATGTTGTCATGGGCCGCCTTTTACACTCGGACCTCGTCGACATGCATT
13	CCTTGGCGGCATAGCCCATGTTCTTGTTACACTCGGACCTCGTCGACATGCATT
14	CCAGCTGCTTCTCATACCTCTTCTTATTACACTCGGACCTCGTCGACATGCATT
15	CCTGGAGGGCCGCGCGCTTGTTTTTGTTACACTCGGACCTCGTCGACATGCATT
16	GCCGTCAGCTCCTGCTCGATTTTCTTTTACACTCGGACCTCGTCGACATGCATT
17	CCAGGAACTCCTGTTTCTTGCTTAACATCTTTACACTCGGACCTCGTCGACATGCATT
18	ATGTATGCACGTTTCCAATGAGTTATCTATCATTACACTCGGACCTCGTCGACATGCATT
19	TATCACAAACAGCAACAAGGACCTTATAGCTATTACACTCGGACCTCGTCGACATGCATT
20	TGGAACTTAATTCTAACAATCTCACTTGCTCTTTACACTCGGACCTCGTCGACATGCATT
21	AGAGAACACCATCCATTTCAAATCAATGTCACTTACACTCGGACCTCGTCGACATGCATT
22	ACTCCAGAAGACCAGGGGAGCAAGGGGTTACACTCGGACCTCGTCGACATGCATT
23	GAGGAGTGGGCCAGAGTGGTAAACACAGGGTTACACTCGGACCTCGTCGACATGCATT
24	AATACACAGGTGATGGACAGAAACACAGCTCTTACACTCGGACCTCGTCGACATGCATT
25	GTACCGTACAAGTACACAAAGAGATGTGCGGCTTACACTCGGACCTCGTCGACATGCATT
26	GTCAACTGACTTACAAGGACAGAGGCTACATTTACACTCGGACCTCGTCGACATGCATT
27	GTCCAGAAGCTCAATGTTGGATTTGCAAATACTTACACTCGGACCTCGTCGACATGCATT
28	AAATTCAACATTATAAACAGCAGGCACTTCCCTTACACTCGGACCTCGTCGACATGCATT
29	CAACGCGGCCCTACTGCTTTGGAGTGTTACACTCGGACCTCGTCGACATGCATT
30	AGTCGAAAGCGATGGAACCTGCCTGCATTACACTCGGACCTCGTCGACATGCATT
31	CGTCCTCCTCTTCTTTCTTCTTGGCGTTACACTCGGACCTCGTCGACATGCATT
32	GGTAGGGCTATAGAGGGAACATTTGGTAGAGGTTACACTCGGACCTCGTCGACATGCATT
33	AGCAATGTCCTGCATTAACTCATCAACTTTATTACACTCGGACCTCGTCGACATGCATT
34	CACCTCGGTGTTGGTGTTGGCATTCTCTTACACTCGGACCTCGTCGACATGCATT
35	CCTCCCGCTGGAACTCGATGGTTGATTTACACTCGGACCTCGTCGACATGCATT
36	CCGAACAGCTTCCCGAACACCGACATTTACACTCGGACCTCGTCGACATGCATT
37	TCAAAATCAGATGCATTATTACAGCTAAGGGCTTACACTCGGACCTCGTCGACATGCATT

### Sheet: NET1
Probe #	Probe Sequence from 5' to 3'
Net1_01	CTGCATGCCAGAGCCACATCTGTAAGTTACACTCGGACCTCGTCGACATGCATT
Net1_02	AAAGGAGCCTCCCATTCTCACATCTCTTACACTCGGACCTCGTCGACATGCATT
Net1_03	AAATGTAAAGTTTATGTCCACTCTTGCTCCGCTTACACTCGGACCTCGTCGACATGCATT
Net1_04	GTAAAGGGTATTTGACTAGGCGACTTCGAGGGTTACACTCGGACCTCGTCGACATGCATT
Net1_05	CTGGTTACTACAGTAACCTCTGTAGGCATTCTTACACTCGGACCTCGTCGACATGCATT
Net1_06	GTTGGGGCCAGGTGTTAAGAATGTGAAGGAGCTTACACTCGGACCTCGTCGACATGCATT
Net1_07	TCCTTTCACACTTGTGAAATGTCTGGCACTTACACTCGGACCTCGTCGACATGCATT
Net1_08	AGTCTCTTTCCGTTTGCCACCAGAAAGGGTTACACTCGGACCTCGTCGACATGCATT
Net1_09	TCTTTAAGCTCTTGCTGTCCTCTGCCTTACACTCGGACCTCGTCGACATGCATT
Net1_10	CTGCTGCTTGTGGAACACGTCATTGGCTTACACTCGGACCTCGTCGACATGCATT
Net1_11	TCCTGCAGGTCTTCTAGGACTAGCTCTTACACTCGGACCTCGTCGACATGCATT
Net1_12	GTAAGAGTGCCGTTCGTTCCGTGTGACGGTTACACTCGGACCTCGTCGACATGCATT
Net1_13	CACAGCAGCACTTTGCTCGCTTCGATTTACACTCGGACCTCGTCGACATGCATT
Net1_14	CCAGCTTGTCGATGTAATACTGGCACTCTTACACTCGGACCTCGTCGACATGCATT
Net1_15	GAACATCAGGGTGCTCTTTTGGAGTGTGTTTATTACACTCGGACCTCGTCGACATGCATT
Net1_16	CGCTGGAGGAAGTCTTGGACTCTTGGATCTTACACTCGGACCTCGTCGACATGCATT
Net1_17	GTTTCTTTTGATCAAGAAGAGCTTTGGCTGCCTTACACTCGGACCTCGTCGACATGCATT
Net1_18	TGATAGGCCTTTCTTGCAAGTTTGAGATCCTTTACACTCGGACCTCGTCGACATGCATT
Net1_19	CCGTCTGATCTCCCTGGTGGTGAGAGATTACACTCGGACCTCGTCGACATGCATT
Net1_20	CCTTCATGGTGATGTCCAGCATCTCTGTTACACTCGGACCTCGTCGACATGCATT
Net1_21	CACTGCTCCTTCTCTTGGCGGGTGTTTTACACTCGGACCTCGTCGACATGCATT
Net1_22	GAGGTCGAACTCTTTTATTGCTTGGCTCCTTACACTCGGACCTCGTCGACATGCATT
Net1_23	TCTCTCTGCGTTTTCTTTTCAAAGTGAAGTCCTTACACTCGGACCTCGTCGACATGCATT
Net1_24	ACTCATTATTTGCAGGTATTGCAAACCAAGGCTTACACTCGGACCTCGTCGACATGCATT
Net1_25	CACGCCCTCAAGTTGAGCTTCTCCTATTACACTCGGACCTCGTCGACATGCATT
Net1_26	GTAGTCTAGAATACATCAAGCCATTTCATGGGTTACACTCGGACCTCGTCGACATGCATT
Net1_27	CAGTTAACACACAGAGCCTTCTCTACACCTTACACTCGGACCTCGTCGACATGCATT
Net1_28	GGCAATGGCCGCTCGAATACAGTTGAACTTACACTCGGACCTCGTCGACATGCATT
Net1_29	GGGTCCCTCTGCTTTTCATCCAGGTATTACACTCGGACCTCGTCGACATGCATT
Net1_30	TCACCTTTCTTCAAGTTGATATCAGAGAGGACTTACACTCGGACCTCGTCGACATGCATT
Net1_31	ATCTAGTTTTCGACTGAAGGGAGACTCGAGACTTACACTCGGACCTCGTCGACATGCATT
Net1_32	GCGCGGTAACCAGCTCACGAGAATGTGATTACACTCGGACCTCGTCGACATGCATT
Net1_33	TGCTCCACTGTTCCATCAGGCTTGGTTTACACTCGGACCTCGTCGACATGCATT
Net1_34	AGTCCAGATCACCAAATATATGTGTGAGTTCCTTACACTCGGACCTCGTCGACATGCATT
Net1_35	TTCTGACATGATGGACAACTTTAACATGGGGTTTACACTCGGACCTCGTCGACATGCATT
Net1_36	GAGATTAAATTTGCCAAGGACGTGACACGAGCTTACACTCGGACCTCGTCGACATGCATT
Net1_37	CAGATCAAGGCTGCTAAGGCTTACAACATCTTACACTCGGACCTCGTCGACATGCATT
Net1_38	ACTGTTGACCTGCTAGAAAACTTCTGGGCTTACACTCGGACCTCGTCGACATGCATT
Net1_39	TTTTACTCCTCCTCCCCCCTTTCAAATTACACTCGGACCTCGTCGACATGCATT
Net1_40	CGTCCCCTCGAGCCTTCTACAACTTATTACACTCGGACCTCGTCGACATGCATT
Net1_41	ATTGGCTCAAAAACAGTATGGCTTGGTTTCACTTACACTCGGACCTCGTCGACATGCATT
Net1_42	AAAGCATTCCAGTTGATAAAAACCTCCTCAGGTTACACTCGGACCTCGTCGACATGCATT
Net1_43	GACTGTATTGTTTGACCAAAACGTCTGACAGCTTACACTCGGACCTCGTCGACATGCATT
Net1_44	AAGATTCACCAGTCTTTTTCCATCTTATGACTTTACACTCGGACCTCGTCGACATGCATT
Net1_45	TTTTCTTTTAACTCACTACCAATCACCTTCCTTACACTCGGACCTCGTCGACATGCATT
Net1_46	TTCTCCTATTCTTGTCAACAAATCTTCATGCTTACACTCGGACCTCGTCGACATGCATT
Net1_47	ATTAAATCCTGTTCACCTCGGGACATTTCATTTACACTCGGACCTCGTCGACATGCATT
Net1_48	CCAGGCAGAAAGCGCCTGTCAGCGGATTACACTCGGACCTCGTCGACATGCATT

### Sheet: CEP55
Probe #	Probe Sequence from 5' to 3'
CEP55_1	GTAGTCTCAGTAGACGCTGCTCACCACTTACACTCGGACCTCGTCGACATGCATT
CEP55_2	TCTGTCATTGCAGCCTGATGATGAACCATTACACTCGGACCTCGTCGACATGCATT
CEP55_3	TTTTGCTACTTTGAACAGTATTCCACATGGACTTACACTCGGACCTCGTCGACATGCATT
CEP55_4	CTGTATATTGCACTTGGGACATTCCACCATTACACTCGGACCTCGTCGACATGCATT
CEP55_5	CCTTGGAAAGTGACTAATGGCTCTGTGATGGTTACACTCGGACCTCGTCGACATGCATT
CEP55_6	TTACATGCAATTGATGCTGCACATGTTGACTTACACTCGGACCTCGTCGACATGCATT
CEP55_7	TGCACATCTGCCCTTCTTTGTGAATACAATTACACTCGGACCTCGTCGACATGCATT
CEP55_8	TGCTGATCATACACGAGCCACTGCTGTTACACTCGGACCTCGTCGACATGCATT
CEP55_9	CTTCCAGCTGTTCAAGCAATGTGGTAGTACTTTACACTCGGACCTCGTCGACATGCATT
CEP55_10	CAGCCGGGTGCCAGGCACGAAGTGAGTTACACTCGGACCTCGTCGACATGCATT
CEP55_11	AGATTGAATCCCGCGGACGCGATCTGTTACACTCGGACCTCGTCGACATGCATT
CEP55_12	CTTGGGCCAGCTAGCAGCTGAAGCGATTACACTCGGACCTCGTCGACATGCATT
CEP55_13	TTATTCTTTTCTCATTTACAGTAGCCCAGTGGTTACACTCGGACCTCGTCGACATGCATT
CEP55_14	GCAGATCGCGATGCTCAGTGGCTGGATTACACTCGGACCTCGTCGACATGCATT
CEP55_15	CTTTCATTGAGTGCAGCAGTGGGACTTTTTGGTTACACTCGGACCTCGTCGACATGCATT
CEP55_16	AGGCGGCAACTTTTTCTCTGTTTTCAGTCTTTACACTCGGACCTCGTCGACATGCATT
CEP55_17	ATTTGATTTCTTGCTTTTCGGAGCTCCTTAAGTTACACTCGGACCTCGTCGACATGCATT
CEP55_18	GTTGTTCCAACAGAGCTACCCTTGTTTGTTCTTACACTCGGACCTCGTCGACATGCATT
CEP55_19	GCAATATCATTCTCTTCCCTGAGTTTTTGTATTTACACTCGGACCTCGTCGACATGCATT
CEP55_20	TCTCTGTTTTATGCCTATCATCTTCCAGATTTACACTCGGACCTCGTCGACATGCATT
CEP55_21	TGTCGTTCAACCTCAAGATCTTTTTTTGCACTTTACACTCGGACCTCGTCGACATGCATT
CEP55_22	CCAAGAGATCGTTGTAACATTTCTGCTTCTCTTTACACTCGGACCTCGTCGACATGCATT
CEP55_23	AGATAACCTTCTGATTCAGGCTTTTTTGTCTGTTACACTCGGACCTCGTCGACATGCATT
CEP55_24	GTGGGAGTGAATGAGCAGCTGTTTCCGTTTTTTACACTCGGACCTCGTCGACATGCATT
CEP55_25	CTTTGCTAAAAGTCCTTTTACATAGACTTCCCTTACACTCGGACCTCGTCGACATGCATT
CEP55_26	TTTTCTCCAGAGCATCTTTCAGCTGTATTTCTTACACTCGGACCTCGTCGACATGCATT
CEP55_27	TTGCTTTCAAGTTCAGCAATTCGTGAGGTTGCTTACACTCGGACCTCGTCGACATGCATT
CEP55_28	TCAATACGTCTTTCTCTTCAGATAAGGCTTTCTTACACTCGGACCTCGTCGACATGCATT
CEP55_29	ATCTGGCCTTCAGTTGGTCTCTCAGTCTTACACTCGGACCTCGTCGACATGCATT
CEP55_30	ATTTCTTTGTCCTTCTCTGTGAGTTGATAAGCTTACACTCGGACCTCGTCGACATGCATT
CEP55_31	TCTTCTCCTTCTCAGCCTCAAGGACTTTACACTCGGACCTCGTCGACATGCATT
CEP55_32	AGCTTTCCTTTCCCACTTGTGATTTCATCTTACACTCGGACCTCGTCGACATGCATT
CEP55_33	CTGATGTCTTTAAGTGTGCAATTTCTCCCTTTTTACACTCGGACCTCGTCGACATGCATT
CEP55_34	AGTTTCGGATTTGGAGTTACTAGGCTTCGATCTTACACTCGGACCTCGTCGACATGCATT
CEP55_35	AGACAAACAAAGATCTGATCATTACATTGCCCTTACACTCGGACCTCGTCGACATGCATT
CEP55_36	AATACTGTCAATCAAATGAGAGGGCTACATGGTTACACTCGGACCTCGTCGACATGCATT
CEP55_37	AAACATTGTGTGTGGCCACTTAAGATTATGCCTTACACTCGGACCTCGTCGACATGCATT
CEP55_38	AAACAGATACTGTTTCGTGCGCAGAACAGAGTTTACACTCGGACCTCGTCGACATGCATT
CEP55_39	ACACAGCTGGGTTAAGTTTCAATGGTAAGCAGTTACACTCGGACCTCGTCGACATGCATT
CEP55_40	AAATAGTATCTATCACCACCTCTTAACAATGGTTACACTCGGACCTCGTCGACATGCATT
CEP55_41	GCATTAACCCATTAGCAATAACCTGAGCTATTACACTCGGACCTCGTCGACATGCATT
CEP55_42	TCAGGGAGGTATCACTGCCAAGAGAAATGCTTACACTCGGACCTCGTCGACATGCATT
CEP55_43	AACTCATGAAGCTGTTTCAAGGATTCCAACTGTTACACTCGGACCTCGTCGACATGCATT
CEP55_44	TCATTTTCAAAGTCTAAAGTACATGCCTGCATTTACACTCGGACCTCGTCGACATGCATT
CEP55_45	AAAGAAACTGGACCTGAGATAAGAGCTCTTCGTTACACTCGGACCTCGTCGACATGCATT
CEP55_46	TCTCTTCTTCTCTTCTTCAAGTTTTCCCCTTACACTCGGACCTCGTCGACATGCATT
CEP55_47	ATTGATGAGTTGAAGCAGTTTGGAGCCACAGTTTACACTCGGACCTCGTCGACATGCATT
CEP55_48	TCCCTCCTTTCTCCTTCTCTCGTTGTTTACACTCGGACCTCGTCGACATGCATT

### Sheet: CHMP2A
Probe #	Probe Sequence from 5' to 3'
CHMP2A_1	GAGGTTCGACAGCTCATCTGTTAGGCTAAGTTACACTCGGACCTCGTCGACATGCATT
CHMP2A_2	ATGATGGTAGAAGCTCACTGGCAGGCCTTACACTCGGACCTCGTCGACATGCATT
CHMP2A_3	TTACAGAGGGGTTGTGGTAAAAGATCCTGGGCTTACACTCGGACCTCGTCGACATGCATT
CHMP2A_4	CCACTGGTTATCTCGGAGTGGCAGGGGTTACACTCGGACCTCGTCGACATGCATT
CHMP2A_5	CTGAGGCTGCGGCCTCTGCTTTTTTCTTACACTCGGACCTCGTCGACATGCATT
CHMP2A_6	ATCATCTCCTCCTTCATATCCATGATCTTACACTCGGACCTCGTCGACATGCATT
CHMP2A_7	CTGCCGCTCAAACTCCATCATGATCTTTACACTCGGACCTCGTCGACATGCATT
CHMP2A_8	TGGATCTGGGGCAACTTCAGCTGTCTTTACACTCGGACCTCGTCGACATGCATT
CHMP2A_9	CATGGCCTTGGTGACACCCTTCATGGTTACACTCGGACCTCGTCGACATGCATT
CHMP2A_10	TGTGCCATCGAGTTGTTGGACTTGAGTGTCTTACACTCGGACCTCGTCGACATGCATT
CHMP2A_11	GATCTTGAGGGACACAGCCTGGATGTTGTTACACTCGGACCTCGTCGACATGCATT
CHMP2A_12	CGAACAGCATCCATCTGGCCTTGCTTTTACACTCGGACCTCGTCGACATGCATT
CHMP2A_13	CCATCTTCTTAATGTCTGCAATGATTTTCTTCTTACACTCGGACCTCGTCGACATGCATT
CHMP2A_14	CTGGGTCTCTAGTTTCTGTCGCTCGCGTTACACTCGGACCTCGTCGACATGCATT
CHMP2A_15	CGTCTTCCGGCGCCCGAACAATAGGTTTACACTCGGACCTCGTCGACATGCATT
CHMP2A_16	CGCTTCCGGGTCACGCTTCTCTTTCTTTACACTCGGACCTCGTCGACATGCATT
CHMP2A_17	CTCAGTCCCTCCGCAGGTTCTTAAGCTTACACTCGGACCTCGTCGACATGCATT
CHMP2A_18	TTCCTCCAGGTCTGCATCAGCATCAGTTACACTCGGACCTCGTCGACATGCATT
CHMP2A_19	CCACACTAAGCGAGCCCCCAGTTGAGTTACACTCGGACCTCGTCGACATGCATT
CHMP2A_20	CAGCTCATCCAGAACCTGGGACACCATTACACTCGGACCTCGTCGACATGCATT
CHMP2A_21	CATCACTCTCCTCTTCATCTTCCTCATTACACTCGGACCTCGTCGACATGCATT
CHMP2A_22	ACCCATGGCATCATCAATGGCATCATTTACACTCGGACCTCGTCGACATGCATT
CHMP2A_23	CGCATCAATACAAACTTGCGCACATAGCGTTACACTCGGACCTCGTCGACATGCATT
CHMP2A_24	GGGTGCGCACCAAGTCTTTTGCCATGATTACACTCGGACCTCGTCGACATGCATT
CHMP2A_25	CGCCGCCGCCGTTTCCGGATTAAACGTTACACTCGGACCTCGTCGACATGCATT

### Sheet: CHMP3
Probe #	Probe Sequence from 5' to 3'
CHMP3_1	ATGATCCAGCACTGAAGCTCTTGGTATTTATTACACTCGGACCTCGTCGACATGCATT
CHMP3_2	ACTTGGACCAGAGGATCTGGGTTTGAATCCTTACACTCGGACCTCGTCGACATGCATT
CHMP3_3	TTCTGCTGAGCTTCCAAATCCCATATGTTACACTCGGACCTCGTCGACATGCATT
CHMP3_4	GCCATAGCAACTCTTTCCACACCCAGTTACACTCGGACCTCGTCGACATGCATT
CHMP3_5	TTTCAGAAGTGCTTCATGAGCAGATGGATTTCTTACACTCGGACCTCGTCGACATGCATT
CHMP3_6	TTGAGAGGAGTGTGTGCACACCCAGCGTTACACTCGGACCTCGTCGACATGCATT
CHMP3_7	TCTAACATCTCCTCTATGATCCCAGCTTACACTCGGACCTCGTCGACATGCATT
CHMP3_8	GGCCTGAATCTCTGGAATCTTCACAAGACTTACACTCGGACCTCGTCGACATGCATT
CHMP3_9	CCTTGGCCAGAACTATGCAGACATCCTTACACTCGGACCTCGTCGACATGCATT
CHMP3_10	TATCTTCAATGACCACTCATTGACCAGTTCTTACACTCGGACCTCGTCGACATGCATT
CHMP3_11	ACCTGAGGGTGGAGGGTGGGAAAAGGGACTTACACTCGGACCTCGTCGACATGCATT
CHMP3_12	ACGAGTTTACCTGCACATGTACCCCCTTACACTCGGACCTCGTCGACATGCATT
CHMP3_13	ACTGATAGTGGTGGGAGGCTATGCATGTGTTACACTCGGACCTCGTCGACATGCATT
CHMP3_14	AATTTCTTTTTGTCCACTTTTGCTGTGAACCTTTACACTCGGACCTCGTCGACATGCATT
CHMP3_15	TTTTTGGAGAGACAGGATCTTGCTATGTTGCCTTACACTCGGACCTCGTCGACATGCATT
CHMP3_16	GGCTGGTCTTGAACTCCTATTCTCAAGAGTTACACTCGGACCTCGTCGACATGCATT
CHMP3_17	TCTCTGATACTTCCCAAACTGAGCTGTTTTTTACACTCGGACCTCGTCGACATGCATT
CHMP3_18	TGTCCCAGATGAGTGAATGTTGGTTATGATGCTTACACTCGGACCTCGTCGACATGCATT
CHMP3_19	AGTACTACAGCTGTCTCATCTGGGTGCTTACACTCGGACCTCGTCGACATGCATT
CHMP3_20	GCATCAGTCACTTTACTGGGTGCTTTGCTTACACTCGGACCTCGTCGACATGCATT
CHMP3_21	TCAATTTCCATTTCTGCTTCTTCCTCCATTACACTCGGACCTCGTCGACATGCATT
CHMP3_22	TCATCATTTCTTTGGACAACTCCCTCATGTTACACTCGGACCTCGTCGACATGCATT
CHMP3_23	CATGGCCTTCATCACTTCTGTGCTCTTTACACTCGGACCTCGTCGACATGCATT
CHMP3_24	GAGTTCATGTGTGCTTTGGATGCATACAGCTTACACTCGGACCTCGTCGACATGCATT
CHMP3_25	CTCACAGCCTTCCTTGACCTGATCATTTACACTCGGACCTCGTCGACATGCATT
CHMP3_26	TTTCACTTTTTCTTCTTCTCTTTGGATATCCCTTACACTCGGACCTCGTCGACATGCATT
CHMP3_27	ATTTGCCTGTCAACAACTCTCATTTCCTTTTTACACTCGGACCTCGTCGACATGCATT
CHMP3_28	GGCGGCTTCTCCTGGGTCTTTCCAAATTACACTCGGACCTCGTCGACATGCATT
CHMP3_29	GGGCGGGGCCCGCGGAAAAGGAGGTATTACACTCGGACCTCGTCGACATGCATT
CHMP3_30	AATGCACTATTAAGCCATGAAATGACATGGAGTTACACTCGGACCTCGTCGACATGCATT
CHMP3_31	GGAACAGGAAACCAAATATTCCATGTTCTCACTTACACTCGGACCTCGTCGACATGCATT
CHMP3_32	AACATGGACACAAAGGAATAACATACTGGGGCTTACACTCGGACCTCGTCGACATGCATT
CHMP3_33	AAGTGGTTGCCAGGGGATTAGGGAAGAAAGGGTTACACTCGGACCTCGTCGACATGCATT
CHMP3_34	TTGTAGATATCATCATACATTTGTCTAAGCCCTTACACTCGGACCTCGTCGACATGCATT
CHMP3_35	ACAATGTACAACACCAGAGTGAATCTTCATGTTTACACTCGGACCTCGTCGACATGCATT
CHMP3_36	GAAATCAAGAGTAATAGGAGGGTCCTCTGGACTTACACTCGGACCTCGTCGACATGCATT
CHMP3_37	TCCTGCCTCAGCCTTGTAAAGCACTGTTACACTCGGACCTCGTCGACATGCATT
CHMP3_38	ATTATAGGCATGAACCACCGCACCCATTACACTCGGACCTCGTCGACATGCATT
CHMP3_39	ATTGCCATTTTGTATGATGAGACTGGAAGGACTTACACTCGGACCTCGTCGACATGCATT
CHMP3_40	TTTTCCTGCCTGATTAGTTCAGTGCACATATTACACTCGGACCTCGTCGACATGCATT
CHMP3_41	AAGACTAAGATCGCGTATGTCAAAGAGCTCTGTTACACTCGGACCTCGTCGACATGCATT
CHMP3_42	AACTCTCAACACATACAAAGTACTACTGCTGTTACACTCGGACCTCGTCGACATGCATT
CHMP3_43	GACCACACCTTAGTGTGCTCCTGGTCTTACACTCGGACCTCGTCGACATGCATT
CHMP3_44	AGCAGGGACAGGCAATGAGAGGTGAAAGAGACTTACACTCGGACCTCGTCGACATGCATT
CHMP3_45	CTTGCAATGGGAAGGAAGGGACAGAAGCTCTTTACACTCGGACCTCGTCGACATGCATT
CHMP3_46	AATGGCTGCCATACCATGTCTGTGAAAGTTACACTCGGACCTCGTCGACATGCATT
CHMP3_47	GGGGAGCAGCAACCACAGAGCAGAAGTCTTACACTCGGACCTCGTCGACATGCATT
CHMP3_48	AATGAAGCAATCTGGGGCAGCCGACACTTACACTCGGACCTCGTCGACATGCATT

### Sheet: CHMP6
Probe #	Probe Sequence from 5' to 3'
CHMP6_1	CCATGGACAAACTTCCGGGGCTGCACTTACACTCGGACCTCGTCGACATGCATT
CHMP6_2	CAGCAGGGCTGAGCCCTAGTGGACAGTTACACTCGGACCTCGTCGACATGCATT
CHMP6_3	CTAGGGTGCGGAGGCAGAGGCACAGAGTTACACTCGGACCTCGTCGACATGCATT
CHMP6_4	GCAGGGAAGCTGAGGTGCGCCGGGAATTACACTCGGACCTCGTCGACATGCATT
CHMP6_5	CTGCACCAGCTAATGGGAGCAGCGAGTTACACTCGGACCTCGTCGACATGCATT
CHMP6_6	CTGGGACTGCAGGGGAACAGCACCAGTTACACTCGGACCTCGTCGACATGCATT
CHMP6_7	AATCCGGACTGAGAGCAGGCCAGTGGTTACACTCGGACCTCGTCGACATGCATT
CHMP6_8	TGGGTGAACTCAATACTCTGAACCATGGCTTACACTCGGACCTCGTCGACATGCATT
CHMP6_9	TGGGCGTGCAGGGCCAACTTTAATACGGTTACACTCGGACCTCGTCGACATGCATT
CHMP6_10	GGCGGTCCCAGCGAGATCGTCTCATATTACACTCGGACCTCGTCGACATGCATT
CHMP6_11	CAGGAGGGTCCCGGGTCTCGCAGTTCTTACACTCGGACCTCGTCGACATGCATT
CHMP6_12	CCGTGAGTGGCAAGGCGGGAGTCAGGGTTACACTCGGACCTCGTCGACATGCATT
CHMP6_13	CAGGCCAAGGGAGGGACCCCTTAACGTTACACTCGGACCTCGTCGACATGCATT
CHMP6_14	CTGGAGGTGTCTTCCTCACAGACGAGCTTACACTCGGACCTCGTCGACATGCATT
CHMP6_15	CGGCAGAAGCTGGGCTCGGTCGAGAGTTACACTCGGACCTCGTCGACATGCATT
CHMP6_16	CCTGAGTGCGTTCAGGCTCAAGGTCTCTTACACTCGGACCTCGTCGACATGCATT
CHMP6_17	GAGACGCTCTGGAGTCCTCCTGCAATTTACACTCGGACCTCGTCGACATGCATT
CHMP6_18	CTGGCCGTGACCCAAACTCTCTGTGGTTACACTCGGACCTCGTCGACATGCATT
CHMP6_19	TGGGCCTGGCCTTGACAGGGACGTTTTTACACTCGGACCTCGTCGACATGCATT
CHMP6_20	TGGGATCTTCTCAGGAAGGGGCTCGGATTACACTCGGACCTCGTCGACATGCATT
CHMP6_21	GAACCTCTGGCAGCTCTATTTGTTCCTTTACACTCGGACCTCGTCGACATGCATT
CHMP6_22	CAGGATGGCGTCTTCATCCTCCTGAGTTACACTCGGACCTCGTCGACATGCATT
CHMP6_23	AAGCTTCCTGCCAGGAGCTCGTCTATTTACACTCGGACCTCGTCGACATGCATT
CHMP6_24	CCAGGATCCTCTCCACCTCTTCAATGTTACACTCGGACCTCGTCGACATGCATT
CHMP6_25	CATCACCTGGTGCATCTTGTTCAGACACTTACACTCGGACCTCGTCGACATGCATT
CHMP6_26	CTGCTGATCTGGTTCTCCGTCCTGTCTTACACTCGGACCTCGTCGACATGCATT
CHMP6_27	AGCTGCTCCTGGTATCGCTTCTTCTTTTACACTCGGACCTCGTCGACATGCATT
CHMP6_28	CCTCTTCTGGTACTGCCTCAGCTTGTTTACACTCGGACCTCGTCGACATGCATT
CHMP6_29	TGCTGCTTCAGTTGCAGGATGGCCTTTTACACTCGGACCTCGTCGACATGCATT
CHMP6_30	CTCTGCTTCTTGCGGCCGAACAGGTTTTACACTCGGACCTCGTCGACATGCATT
CHMP6_31	CTCCCTTTGTCCTTGTGGCTTTCCACTTACACTCGGACCTCGTCGACATGCATT
CHMP6_32	CGTCTCCCAAGCATCGGAGGTCCTTTTTACACTCGGACCTCGTCGACATGCATT
CHMP6_33	CTCGGAGTCGTCAATTCAGCAAGAAAGCCCTTACACTCGGACCTCGTCGACATGCATT
CHMP6_34	CCGCCACCTTCAAACTGGAGGTGGGTTTACACTCGGACCTCGTCGACATGCATT
CHMP6_35	CATCCCCGTGAGTCCCACAAGACGAGTTACACTCGGACCTCGTCGACATGCATT

### Sheet: CIT
Probe #	Probe Sequence from 5' to 3'
CIT_1	CATTCAATCAAATCTGCCCTGGGGACGGTTACACTCGGACCTCGTCGACATGCATT
CIT_2	TTGCCAAAGGAGCTACCACATGGAGGTTTGTTACACTCGGACCTCGTCGACATGCATT
CIT_3	CGCACTGCACCTAAGGACTTCCCAACTTACACTCGGACCTCGTCGACATGCATT
CIT_4	TGTGAACAGAGTCATCCTCTGCAGGCATTACACTCGGACCTCGTCGACATGCATT
CIT_5	AAGTGTGAAGTTTGGAGGGGACACTGAGTGGGTTACACTCGGACCTCGTCGACATGCATT
CIT_6	CTATGCCTCGGTGGCAAAGACCTGATGTTACACTCGGACCTCGTCGACATGCATT
CIT_7	TAGGATTCTAACCATGTTGTAGTTAGCATCCCTTACACTCGGACCTCGTCGACATGCATT
CIT_8	CGAGGTTTCCCTTGCAGCAAATGACCCTTACACTCGGACCTCGTCGACATGCATT
CIT_9	TCCTGAGGAAATGGCAGGGCCCAGGTTTACACTCGGACCTCGTCGACATGCATT
CIT_10	CAGGTGCCAAGGAATGGTCATTCTTATCCATTACACTCGGACCTCGTCGACATGCATT
CIT_11	CTTCACGTCCACAAGACACAGTGCCCTTACACTCGGACCTCGTCGACATGCATT
CIT_12	GGAAGCTGGGAGCTAGCAAGTAGAGGGTTCTTACACTCGGACCTCGTCGACATGCATT
CIT_13	GGCTGTATTTGCGAGTTCGGAAGCACCAATTACACTCGGACCTCGTCGACATGCATT
CIT_14	GTGTGTGGCATATTCAGCAGGCAAGCCTTACACTCGGACCTCGTCGACATGCATT
CIT_15	CCAGACACACAGCACACTTTGTGGCTTTACACTCGGACCTCGTCGACATGCATT
CIT_16	CATGTTCAGTCCTACGTTGAATCGGTGAGGAATTACACTCGGACCTCGTCGACATGCATT
CIT_17	GCAGAGGAACCTGTGTGGGTAAAGCAGGGTTACACTCGGACCTCGTCGACATGCATT
CIT_18	CTGCAGCTCTCGAACCCGACACTCAATTACACTCGGACCTCGTCGACATGCATT
CIT_19	CGTTTAGGGCCTCCAAATCCATGACCTTTACACTCGGACCTCGTCGACATGCATT
CIT_20	ATTTCTGTTGCCTGAGTTCAGAAATCATCTCTTACACTCGGACCTCGTCGACATGCATT
CIT_21	TCTTGGAATCCATAGCATTGATCATCGCCTTACACTCGGACCTCGTCGACATGCATT
CIT_22	CTTCGAGCTCCAGAATTTTATCAGCCATCTTACACTCGGACCTCGTCGACATGCATT
CIT_23	CAGCAAGCCGAGACTCTCTCAGCTCATTACACTCGGACCTCGTCGACATGCATT
CIT_24	AAGCTACTGCATTCTGTGATGTAGGTAGCATTACACTCGGACCTCGTCGACATGCATT
CIT_25	GGGCTCAGCTGGCACGGAGAGGATGATTACACTCGGACCTCGTCGACATGCATT
CIT_26	AGGGGGGAGGAGAGTTACGAATGTTGTTCCAGTTACACTCGGACCTCGTCGACATGCATT
CIT_27	CACCAGTCACAGTCCAGGCCGTAGGTTTACACTCGGACCTCGTCGACATGCATT
CIT_28	GGCCAATAAAGCCTTCTTCTTCATCACTTTTACACTCGGACCTCGTCGACATGCATT
CIT_29	GCTATGGTGTCGGAATACTTCCGGACAAAGTTTACACTCGGACCTCGTCGACATGCATT
CIT_30	CTCACGTGCTTAATCTTCATCAGAGCAGGTTACACTCGGACCTCGTCGACATGCATT
CIT_31	AGAACAGATTCAGCCTGGAGGCCCGGTTACACTCGGACCTCGTCGACATGCATT
CIT_32	GGCAATGGGTTCAGCAGCACCAGCATTTACACTCGGACCTCGTCGACATGCATT
CIT_33	AAAGGATTCCGCGCTCCATATTTGAACTTCTTACACTCGGACCTCGTCGACATGCATT
CIT_34	CTTGAATCATTCCTTGTGTTCTCTTCCTCGTTACACTCGGACCTCGTCGACATGCATT
CIT_35	TTGACAGCAATTTCGTGTTACGGTATATCCTGTTACACTCGGACCTCGTCGACATGCATT
CIT_36	GGCATCTTGGTGGTCACACGGAGCTCTTACACTCGGACCTCGTCGACATGCATT
CIT_37	CACCCTCCAGTGAAGATGGCTGTCCATTACACTCGGACCTCGTCGACATGCATT
CIT_38	GGGGAGGGAGTACGACCCCACAGACTTTACACTCGGACCTCGTCGACATGCATT
CIT_39	TGGGATGCAGGCCAGGTTGCAATCTGTTACACTCGGACCTCGTCGACATGCATT
CIT_40	GTCATGTTCACCTGCTGCGGTGGAAACTTACACTCGGACCTCGTCGACATGCATT
CIT_41	GTCTACCTTTGAGCCTACCTAGGAGGTGTTACACTCGGACCTCGTCGACATGCATT
CIT_42	TGGGTTGTTGAGGCGGGCCTAAGAGTCGTTTACACTCGGACCTCGTCGACATGCATT
CIT_43	CCAACTGCAAAGCCTCTAGGTTGGTTCTTTACACTCGGACCTCGTCGACATGCATT
CIT_44	TGGCGGAGCTGGAAGAGTTGAGCTGCGTTACACTCGGACCTCGTCGACATGCATT
CIT_45	TGCTTTCTCAAACTTCCTGGTCTTAGGTCTTACACTCGGACCTCGTCGACATGCATT
CIT_46	GTTTCGTGGGGTAGAACCGCGCTGGATTGTTACACTCGGACCTCGTCGACATGCATT
CIT_47	GTGGTGGTTTGCTGAAATCCTTCTCTGGTTTACACTCGGACCTCGTCGACATGCATT
CIT_48	TTTTTTGTTTGTTCAGTGCTACAGACTGCAGCTTACACTCGGACCTCGTCGACATGCATT

### Sheet: TSG101
Probe #	Probe Sequence from 5' to 3'
TSG101_1	GCTTCAGGAAGACATCCAGGTCTATCACGTTACACTCGGACCTCGTCGACATGCATT
TSG101_2	AGGATCTGTTTGTATAAGGGAGCTGTGGGAATTTACACTCGGACCTCGTCGACATGCATT
TSG101_3	TCAGACTGATTTTCCATTTTTTCCAGAGCAGATTACACTCGGACCTCGTCGACATGCATT
TSG101_4	GATCTAAACGGGTAACCATCTCTTCCAGTTTTTACACTCGGACCTCGTCGACATGCATT
TSG101_5	AGTGGTCACAGGAGGCTGAGAAGGGTACTTTACACTCGGACCTCGTCGACATGCATT
TSG101_6	GAACTTGTTGTGGCAGGATATGGACCACCTTACACTCGGACCTCGTCGACATGCATT
TSG101_7	GTGGGTAAGGACAGCCTGGGTAACCACTTTACACTCGGACCTCGTCGACATGCATT
TSG101_8	CACCTGGCATGCCTGGCATGTAGGAATTACACTCGGACCTCGTCGACATGCATT
TSG101_9	ACATTGACAGTTTCACGTACAGTTAGGTCTCTTTACACTCGGACCTCGTCGACATGCATT
TSG101_10	TCCGAGGGTCGAAACTCTGGTTCAGGATAAGTTACACTCGGACCTCGTCGACATGCATT
TSG101_11	CAGTCTTTCTTGCTTTTTGCATTAGTGCCCTTACACTCGGACCTCGTCGACATGCATT
TSG101_12	GTCTTCAATAGCGTTTTCTTCTGCATACAGATTTACACTCGGACCTCGTCGACATGCATT
TSG101_13	AGTTCTATGTTTTTATCAACCTCGGCTACTTCTTACACTCGGACCTCGTCGACATGCATT
TSG101_14	GGTGACCCTTTTTCAGGTCTTCTTCTGTTCTTACACTCGGACCTCGTCGACATGCATT
TSG101_15	CTGGGCACGATCCATTTCCTCCTTCATTACACTCGGACCTCGTCGACATGCATT
TSG101_16	CGCCATCTCAGTTTGTCACTGACCGCTTACACTCGGACCTCGTCGACATGCATT
TSG101_17	AGATGAGAGAGGCTCGGATGGTGTCCTCTTACACTCGGACCTCGTCGACATGCATT
TSG101_18	TGATTGTGCCATCCCTACTGGGACCATTACACTCGGACCTCGTCGACATGCATT
TSG101_19	GATTGGGAGGGTATCCGGATGGGTATGGAGTTACACTCGGACCTCGTCGACATGCATT
TSG101_20	TGTTCCAGTGAGGTTCATTAGTTCCCTGGAATTACACTCGGACCTCGTCGACATGCATT
TSG101_21	ATTTGTACTTGGACACCATTTTCTTGAGCTGGTTACACTCGGACCTCGTCGACATGCATT
TSG101_22	CTGCGGGCAAGGGTGGACACCGTGTGTTACACTCGGACCTCGTCGACATGCATT
TSG101_23	ATTGAGAGGGGCCTGGTGGGGTGGGTTTTACACTCGGACCTCGTCGACATGCATT
TSG101_24	CCCTCGAGTGCCGGAATCAGCAGGACTTACACTCGGACCTCGTCGACATGCATT
TSG101_25	AATTTTATTTAGCAGTCCCAACATTCAGCACATTACACTCGGACCTCGTCGACATGCATT
TSG101_26	ATGATAAACTGCAATAACTTATTCTGGGCACCTTACACTCGGACCTCGTCGACATGCATT
TSG101_27	AAGAATACTTTAAGAAGAGCTCAACCTCCAGCTTACACTCGGACCTCGTCGACATGCATT
TSG101_28	TATCAGAGAAGTCAGTAGAGGTCACTGAGACCTTACACTCGGACCTCGTCGACATGCATT
TSG101_29	AGCTGGAACTGTTTACGGGACAGAAGACGTACTTACACTCGGACCTCGTCGACATGCATT
TSG101_30	ATTTGGTGGCCCCGTTGCCTGGTATGTTACACTCGGACCTCGTCGACATGCATT
TSG101_31	TAGGATGCCGAAATAGGACGAGAGAAGACTGGTTACACTCGGACCTCGTCGACATGCATT
TSG101_32	GTTCATCTCCAAATACCACAATCATGACCTTACACTCGGACCTCGTCGACATGCATT
TSG101_33	AAGGAAGATATATCTTCCCATTTGCATCAACATTACACTCGGACCTCGTCGACATGCATT
TSG101_34	AACAGATAGGGGGATTATATGGGTATGTGTCCTTACACTCGGACCTCGTCGACATGCATT
TSG101_35	TATTGTATGTATTACCTCTATAAGGCACAGGGTTACACTCGGACCTCGTCGACATGCATT
TSG101_36	CTACACCACTTCCGCTTCCACTACGTTTACACTCGGACCTCGTCGACATGCATT
TSG101_37	ATCGGGTCCCAAAGATGTGGGCAAGACTTTACACTCGGACCTCGTCGACATGCATT
TSG101_38	GCAGGTATTTCACAGAGTCGACTTAAGGAAGCTTACACTCGGACCTCGTCGACATGCATT
TSG101_39	GTGCCGGAGAGGGAAGAAGTACGAAGGGCTTTACACTCGGACCTCGTCGACATGCATT
