## Supplemental Table 5 for "The Novel Role of Midbody-Associated mRNAs in Regulating Abscission"

### Sheet: Sheet1
NEBuilder Primer Sequence Name	Primer Sequence 5' to 3'
pRD-RIPE Forward (used for RFP only)	CGGCGCCTAAACACTCAGGTGCAGGCTG
pRD-RIPE Reverse (used for RFP only)	GGCGATTCGTGGTGGCGACCGGTGGATC
RFP Forward	GGTCGCCACCACGAATCGCCACCATGGC
RFP Reverse	ACCTGAGTGTTTAGGCGCCGGTGGAGTG
pRD-RIPE Forward (used for RFP-CHMP4B)	ATCCATGTAAACACTCAGGTGCAGGCTG
pRD-RIPE Forward (used for RFP-CHMP4B)	GGCGATTCGTGGTGGCGACCGGTGGATC
RFP-CHMP4B Forward	GGTCGCCACCACGAATCGCCACCATGGC
RFP-CHMP4B Reverse	ACCTGAGTGTTTACATGGATCCAGCCCAG
pRD-RIPE Forward (used for 5'-RFP-CHMP4B)	ATCCATGTAAACACTCAGGTGCAGGCTG
pRD-RIPE Forward (used for 5'-RFP-CHMP4B)	AGGCCTCTCCGGTGGCGACCGGTGGATC
5'-RFP-CHMP4B Forward	GGTCGCCACCGGAGAGGCCTGCGGCGGC
5'-RFP-CHMP4B Reverse	ACCTGAGTGTTTACATGGATCCAGCCCAG
	TTATCCAATTCCTTCATGTC
pRD-RIPE Forward (used for RFP-CHMP4B-3')	ATTTTCATATACACTCAGGTGCAGGCTG
pRD-RIPE Forward (used for RFP-CHMP4B-3')	GGCGATTCGTGGTGGCGACCGGTGGATC
RFP-CHMP4B-3' Forward	GGTCGCCACCACGAATCGCCACCATGGC
RFP-CHMP4B-3' Reverse	ACCTGAGTGTATATGAAAATTAATCGAGA
	TATTTAATAGACAGTGCAAAC
pRD-RIPE Forward (used for 5'-RFP-CHMP4B-3')	ATTTTCATATACACTCAGGTGCAGGCTG
pRD-RIPE Forward (used for 5'-RFP-CHMP4B-3')	AGGCCTCTCCGGTGGCGACCGGTGGATC
5'-RFP-CHMP4B-3' Forward	GGTCGCCACCGGAGAGGCCTGCGGCGGC
5'-RFP-CHMP4B-3' Reverse	ACCTGAGTGTATATGAAAATTAATCGAGAT
	ATTTAATAGACAGTGCAAACCATAATTT
RFP-3'UTR Forward	AGATCTCGAGTAAGAATTCTGCAGTCGAC
RFP-3'UTR Reverse	AGAATTCTTACTCGAGATCTGAGTACTTG
RFP-CHMP4B No Start Forward	AATCGCCACCGCCTCCTCCGAGGACGTC
RFP-CHMP4B No Start Reverse	CGGAGGAGGCGGTGGCGATTCGTGGTGG
